# Competing effects modulate the rate of poly(A) RNA deadenylation in a biomolecular condensate

**DOI:** 10.64898/2026.07.02.736149

**Authors:** Rose M. Irwin, Robert W. Harkness, Brian Tsang, Zi Hao Liu, Kunyang Sun, Tian Hao Huang, Teresa Head-Gordon, Lewis E. Kay, Julie D. Forman-Kay

**Affiliations:** Program in Molecular Medicine, Hospital for Sick Children; Toronto, ON, M5G 0A4, Canada; Department of Biochemistry, University of Toronto; Toronto, ON, M5R 0A3, Canada; Department of Molecular Genetics, University of Toronto; Toronto, ON, M5R 0A3, Canada; Department of Chemistry, University of Toronto; Toronto, ON, M5S 3H6, Canada; Department of Chemistry, Bioengineering, and Chemical and Biomolecular Engineering, University of California, Berkeley; Berkeley, CA, 94720, USA; Chemical Sciences Division, Lawrence Berkeley National Laboratory; Berkeley, CA, 94720, USA

**Author notes:** Department of Molecular and Cellular Biology, University of Guelph; Guelph, ON, N1G 2W1, Canada. Department of Diagnostic Radiology, The Ottawa Hospital – Civic Campus; Ottawa, ON, K1Y 4E9, Canada.

**Keywords:** biomolecular condensate, enzyme, kinetics, phase separation, CNOT7, CAPRIN1, deadenylation, poly(A), RNA

## Abstract

The unique solvent milieu found in biomolecular condensates can control cellular enzymatic reactions and shift reaction kinetics by modulating reactant concentrations, structural dynamics, and enzyme activities. Here we explore the interplay of multiple regulatory factors within a condensate to control poly(A) RNA deadenylation, the first and rate-limiting step in mRNA turnover. The deadenylase CNOT7, a subunit of the CCR4-NOT deadenylation complex, localizes to cytoplasmic RNA granules and shows increased degradation activity *in vitro* in condensates formed by the C-terminal low complexity disordered region of CAPRIN1, a component of RNA granules. We use a combination of enzymatic assays, kinetic modeling, microscopy, Nuclear Magnetic Resonance (NMR) spectroscopy, and molecular dynamics simulations to deconvolute and define the components that underlie this enhancement. We found that enzyme and RNA are concentrated in condensates relative to buffer, which increases CNOT7 activity, while the equilibrium between CNOT7’s active and inactive states remains unchanged. The concentration-dependent increase in enzymatic rates is counterbalanced by a substantial decrease in the enzyme’s catalytic efficiency, likely due to slower diffusion of CNOT7 and RNA within the condensates, which lessens the probability of enzyme-substrate complex formation. Molecular dynamics simulations reveal CNOT7-CAPRIN1 interactions that rely on conserved CAPRIN1 sequence features, hinting at an evolutionarily conserved role for CAPRIN1 condensation. With this quantitative kinetic analysis, we describe the multifaceted mechanism behind regulation of CNOT7 deadenylation by a condensate environment.

**GRAPHICAL ABSTRACT:** 
