## Supplementary material for "Competing effects modulate the rate of poly(A) RNA deadenylation in a biomolecular condensate": Table S5

IDR_ID	Name	Type	Description	IDR2 (247-709) Mean Z score	LCR (607-709) Mean Z score	Z score > 5 for full IDR and LCR
RK_ratio	R:K ratio	Charge properties	Ratio of arginine to lysine residues (#R + 1) /(#K + 1)	1.73E+01	1.13E+01	*
REP_RGG	RGG repeats	Repeats and complexity	Number of residues spanned by the subsequence RGG. RGGs are involved in RNA-mediated phase separation: https://pubmed.ncbi.nlm.nih.gov/29913160/	1.62E+01	1.38E+01	*
aromatic	Aromatic residue content	Physicochemical properties	Percentage of sequence comprised of F/Y/W residues	1.47E+01	1.38E+01	*
FRG		Motif	Number of residues spanned by non-overlapping matches to this regex pattern: [FR]G	1.46E+01	1.67E+01	*
AA_F	F content	Amino acid content	Fraction of F residues	1.29E+01	5.85E+00	*
AA_Y	Y content	Amino acid content	Fraction of Y residues	1.11E+01	1.44E+01	*
PG_rich		Motif	Number of residues spanned by non-overlapping matches to this regex pattern: G..[GP][PG]	8.02E+00	9.95E+00	*
polar_fraction	Polar residue content	Composition	Percentage of sequence comprised of Q/N/S/T/G/C/H residues	7.92E+00	7.42E+00	*
AA_N	N content	Amino acid content	Fraction of N residues	5.47E+00	1.04E+01	*
AA_Q	Q content	Amino acid content	Fraction of Q residues	1.76E+01	4.99E-01
kappa*	Kappa	Physicochemical properties	A measure of charge clustering. Higher means more same charge clusters than expected by chance, lower means more disperse/uniform charge distribution. This measure was developed in house, but meant to be interpreted the same as kappa (κ) in this paper: https://pmc.ncbi.nlm.nih.gov/articles/PMC5232785/	1.49E+01	-4.06E+00
SGFYSG	[SG][FY][SG]	Motif	Number of residues spanned by non-overlapping matches to this regex pattern: [SG][FY][SG]. Implicated in human stress granule formation in this paper: https://doi.org/10.1016/j.jmb.2020.02.020	1.30E+01	4.30E+00
AA_M	M content	Amino acid content	Fraction of M residues	1.10E+01	5.54E-01
AA_V	V content	Amino acid content	Fraction of V residues	1.08E+01	-3.05E+00
aromatic_spacing*	Aromatic residue spacing	Physicochemical properties	A measure of clustering among aromatic residues. Higher means more aromatic clusters than expected by chance, lower means more disperse/uniform aromatics. This measure was developed in the Moses lab but is meant to be interpreted the same as aromatic omega (Ω_π) in this paper: https://pubmed.ncbi.nlm.nih.gov/34863777/	8.80E+00	4.53E+00
AA_P	P content	Amino acid content	Fraction of P residues	8.04E+00	-3.73E+00
REP_Q2	Q repeat	Repeats and complexity	Fraction of 2 or more Q in a row	7.45E+00	2.13E+00
KL_hydropathy	Hydrophobicity	Physicochemical properties	Weighted sum over residues using the Kyte Doolittle hydropathy scores. Paper in which the scores were introduced: https://pubmed.ncbi.nlm.nih.gov/7108955/	4.14E+00	-3.88E+00
REP_QN2	Q/N repeat	Repeats and complexity	Fraction of 2 or more Q/N in a row	4.12E+00	1.78E+00
REP_P2	P repeat	Repeats and complexity	Fraction of 2 or more P in a row	3.98E+00	-1.61E+00
REP_FG2	F/G repeat	Repeats and complexity	Fraction of 2 or more F/G in a row	3.21E+00	5.13E+00
REP_E2	E repeat	Repeats and complexity	Fraction of 2 or more E in a row	2.01E+00	-2.68E+00
REP_S2	S repeat	Repeats and complexity	Fraction of 2 or more S in a row	1.55E+00	2.73E-01
AA_A	A content	Amino acid content	Fraction of A residues	1.45E+00	-1.69E+00
REP_G2	G repeat	Repeats and complexity	Fraction of 2 or more G in a row	1.35E+00	4.30E+00
AA_I	I content	Amino acid content	Fraction of I residues	1.07E+00	-1.48E+00
ED_ratio	E:D ratio	Charge properties	Ratio of glutamic acid to aspartic acid residues (#E + 1)/(#D + 1)	9.94E-01	-9.32E+00
REP_RG2	R/G repeat	Repeats and complexity	Fraction of 2 or more R/G in a row; aka "GAR" regions	9.64E-01	6.34E+00
omega*	Omega	Physicochemical properties	A measure of clustering among disorder promoting residues (CCDPR; defined as a D/E/K/R/P residue which are followed by another D/E/K/R/P residue within the next 5 amino acids). Higher means more disorder-promoting clusters than expected by chance, lower means more disperse/uniform disorder promoting residue distribution. This measure was developed in house, but meant to be interpreted the same as…	6.80E-01	-3.70E+00
ELASTIN_LIKE		Motif	Number of residues spanned by non-overlapping matches to this regex pattern: VPG.G. Elastin-like peptides reviewed in: https://pmc.ncbi.nlm.nih.gov/articles/PMC4599720/	5.26E-01	-2.57E-01
aliphatic	Aliphatic residue content	Physicochemical properties	Percentage of sequence comprised of A/L/M/I/V residues	4.02E-01	-6.63E+00
REP_PR	PR repeat	Repeats and complexity	Fraction of 2 or more P/R in a row	-3.99E-01	-3.15E-02
FGxF		Motif	Number of residues spanned by non-overlapping matches to this regex pattern: FG.F A G3BP1 binding motif that blocks stress granule formation: https://pmc.ncbi.nlm.nih.gov/articles/PMC9403187/	-5.87E-01	-2.80E-01
FG_rich		Repeats and complexity	Number of residues spanned by non-overlapping matches to this regex pattern: [FG].FG. Characteristic of nuclear pore IDRs: https://pubmed.ncbi.nlm.nih.gov/17693259/ And other protein transport: https://pmc.ncbi.nlm.nih.gov/articles/PMC4876815/	-1.21E+00	1.06E+00
REP_PTS2	P/T/S repeat	Repeats and complexity	Fraction of 2 or more P/T/S in a row	-1.52E+00	-1.82E+00
PY	PY	Motif	Number of residues spanned by the subsequence PY. PY is a conserved nuclear import motif: https://pmc.ncbi.nlm.nih.gov/articles/PMC2442336/	-1.58E+00	-1.38E+00
AA_T	T content	Amino acid content	Fraction of T residues	-1.74E+00	-2.28E+00
AA_G	G content	Amino acid content	Fraction of G residues	-1.78E+00	9.55E+00
REP_N2	N repeat	Repeats and complexity	Fraction of 2 or more N in a row	-1.84E+00	5.06E+00
REP_KAP2	K/A/P repeat	Repeats and complexity	Fraction of 2 or more K/A/P in a row	-1.88E+00	-2.87E+00
AA_S	S content	Amino acid content	Fraction of S residues	-1.94E+00	-1.72E+00
REP_SG2	S/G repeat	Repeats and complexity	Fraction of 2 or more S/G in a row	-2.18E+00	-7.36E-01
REP_SR2	S/R repeat	Repeats and complexity	Fraction of 2 or more S/R in a row	-2.64E+00	2.99E-01
R_plus_Y		Repeats and complexity	Number of R and Y residues	-2.65E+00	1.31E+01
AA_H	H content	Amino acid content	Fraction of H residues	-3.10E+00	-2.96E+00
AA_W	W content	Amino acid content	Fraction of W residues	-4.22E+00	-3.59E-01
WF_complexity	Wootton-Federhen sequence complexity	Repeats and complexity	Complexity based on SEG algorithm (Wootton and Federhen, 1993), blob length=IDR length, step size = 1	-4.33E+00	-4.43E+00
SCD	Sequence charge decoration	Charge properties	Measure of separation between positively versus negatively charged residues. Higher values indicate less blocky spacing. Paper in which this measure was introduced: https://pubmed.ncbi.nlm.nih.gov/26328871/	-4.49E+00	1.13E+01
AA_D	D content	Amino acid content	Fraction of D residues	-5.87E+00	-4.56E+00
AA_C	C content	Amino acid content	Fraction of C residues	-6.01E+00	-4.15E-01
AA_E	E content	Amino acid content	Fraction of E residues	-6.20E+00	-9.62E+00
REP_K2	K repeat	Repeats and complexity	Fraction of 2 or more K in a row	-6.24E+00	-2.05E+00
REP_D2	D repeat	Repeats and complexity	Fraction of 2 or more D in a row	-6.38E+00	-2.71E+00
net_charge	net charge	Charge properties	Net charge (# [RK] - # [DE])	-7.11E+00	8.08E+00
disorder_promoting	Disorder promoting residue content	Physicochemical properties	Percentage of sequence comprised of T/A/G/R/D/H/Q/K/S/E/P residues	-7.66E+00	-6.70E+00
REP_R2	R repeat	Repeats and complexity	Fraction of 2 or more R in a row	-7.82E+00	-3.76E+00
isoelectric_point	Isoelectric point	Physicochemical properties	pH where charge of peptide is neutral	-7.99E+00	6.94E+00
acidic	Acidic residue content	Physicochemical properties	Percentage of sequence comprised of D/E residues	-8.35E+00	-1.05E+01
AA_R	R content	Amino acid content	Fraction of R residues	-9.76E+00	6.95E+00
chain_expanding	Chain expanding residue content	Physicochemical properties	Percentage of sequence comprised of D/E/R/K/P residues (charged + proline)	-1.47E+01	-8.59E+00
AA_L	L content	Amino acid content	Fraction of L residues	-1.59E+01	-6.66E+00
AA_K	K content	Amino acid content	Fraction of K residues	-1.93E+01	-6.48E+00
basic	Basic residue content	Physicochemical properties	Percentage of sequence comprised of R/K residues	-2.09E+01	1.22E+00
FCR	Fraction of charged residues	Physicochemical properties	FCR: basic fraction + acidic fraction. Charged fraction affects conformational properties: https://pubmed.ncbi.nlm.nih.gov/20404210/	-2.27E+01	-8.18E+00
